# Haemosporidian infection does not alter aerobic performance in the Pink-sided Junco (*Junco hyemalis mearnsi*)

**DOI:** 10.1101/2021.09.20.460914

**Authors:** Maria Stager, Douglas K. Eddy, Zachary A. Cheviron, Matthew D. Carling

## Abstract

Avian haemosporidia are blood parasites that can have dramatic fitness consequences on their hosts, including largescale population declines when introduced to naïve hosts. Yet the physiological effects that accompany haemosporidian infection and underlie these fitness decrements are poorly characterized in most wild birds. Because haemosporidia destroy host red blood cells and consume host hemoglobin, they are predicted to have detrimental impacts on avian blood-oxygen transport and, as a result, reduce aerobic performance. However, the documented effects of infection on avian hematological traits vary across species and no effects have been demonstrated on avian aerobic performance to date. Here we quantified the physiological effects of haemosporidian infections on wild ‘Pink-sided’ Juncos (*Junco hyemalis mearnsi*) breeding in northwestern Wyoming, USA. We assayed hematological traits (hemoglobin concentration and hematocrit) and aerobic performance (resting and summit metabolic rates, thermogenic endurance, and aerobic scope), then screened individuals for haemosporidian infection *post-hoc* (*n* = 106 adult juncos). We found that infection status did not correlate with any of the physiological indices that we measured, suggesting there is little cost of haemosporidian infection on either junco aerobic performance or energy budgets. Our results highlight the need for more studies of haemosporidia infections in a broader range of species and in a wider array of environmental contexts.
