## Supplementary material for "Haemosporidian infection does not alter aerobic performance in the Pink-sided Junco (*Junco hyemalis mearnsi*)": Table S1

ID	Site	Year	Lat	Long	Elev	Capture.Date	RMR.Date	SMR.Date	Days.in.Captivity	Accession.Number
B757	TP	2013	43.75	-110.23	2645	6/4/13	6/4/13	6/5/13	1	B757
B758	TP	2013	43.75	-110.23	2645	6/4/13	6/4/13	6/5/13	1	B758
B760	TP	2013	43.75	-110.23	2645	6/9/13	NA	6/9/13	0	B760
B761	TP	2013	43.75	-110.23	2645	6/9/13	NA	6/9/13	0	TBD
B762	TP	2013	43.75	-110.23	2645	6/9/13	NA	6/9/13	0	B762
B763	PC	2013	43.92	-110.46	2125	6/10/13	NA	6/10/13	0	B763
B764	PC	2013	43.92	-110.46	2125	6/10/13	NA	6/10/13	0	B764
B765	PC	2013	43.92	-110.46	2125	6/10/13	NA	6/10/13	0	B765
B766	PC	2013	43.92	-110.46	2125	6/10/13	6/10/13	6/11/13	1	B766
B767	PC	2013	43.92	-110.46	2125	6/10/13	6/10/13	6/11/13	1	B767
B769	PC	2013	43.92	-110.46	2125	6/10/13	NA	6/11/13	1	B769
B770	PC	2013	43.92	-110.46	2125	6/10/13	NA	6/11/13	1	B770
B771	PC	2013	43.92	-110.46	2125	6/10/13	NA	6/11/13	1	B771
B772	PC	2013	43.92	-110.46	2125	6/11/13	6/11/13	6/12/13	1	B772
B775	PC	2013	43.92	-110.46	2125	6/12/13	NA	6/12/13	0	B775
B776	PC	2013	43.92	-110.46	2125	6/12/13	NA	6/12/13	0	B776
B778	PC	2013	43.92	-110.46	2125	6/12/13	6/12/13	6/13/13	1	B778
B779	PC	2013	43.92	-110.46	2125	6/12/13	6/12/13	6/13/13	1	B779
B780	PC	2013	43.92	-110.46	2125	6/15/13	6/15/13	6/16/13	1	B780
B781	PC	2013	43.92	-110.46	2125	6/15/13	6/15/13	6/16/13	1	B781
B1001	PC	2015	43.92	-110.46	2125	6/1/15	NA	NA	0	B1001
B1002	PC	2015	43.92	-110.46	2125	6/1/15	6/2/15	6/3/15	2	B1002
B1003	PC	2015	43.92	-110.46	2125	6/2/15	6/2/15	6/3/15	1	B1003
B1004	PC	2015	43.92	-110.46	2125	6/1/15	6/2/15	6/3/15	2	B1004
B1005	PC	2015	43.92	-110.46	2125	6/3/15	6/3/15	6/4/15	1	B1005
B1006	PC	2015	43.92	-110.46	2125	6/3/15	6/3/15	6/4/15	1	B1006
B1007	PC	2015	43.92	-110.46	2125	6/3/15	6/3/15	6/4/15	1	B1007
B1008	PC	2015	43.92	-110.46	2125	6/3/15	6/4/15	6/5/15	2	B1008
B1009	PC	2015	43.92	-110.46	2125	6/4/15	6/4/15	6/5/15	1	B1009
B1010	PC	2015	43.92	-110.46	2125	6/4/15	6/4/15	6/5/15	1	B1010
B1011	PC	2015	43.92	-110.46	2125	6/5/15	6/5/15	6/6/15	1	B1011
B1012	PC	2015	43.92	-110.46	2125	6/5/15	6/5/15	6/6/15	1	B1012
B1013	PC	2015	43.92	-110.46	2125	6/5/15	6/5/15	6/6/15	1	B1013
B1014	PC	2015	43.92	-110.46	2125	6/6/15	6/6/15	6/7/15	1	B1014
B1015	PC	2015	43.92	-110.46	2125	6/6/15	6/6/15	6/7/15	1	B1015
B1016	PC	2015	43.92	-110.46	2125	6/6/15	6/6/15	6/7/15	1	B1016
B1017	PC	2015	43.92	-110.46	2125	6/7/15	6/7/15	6/8/15	1	B1017
B1018	PC	2015	43.92	-110.46	2125	6/7/15	6/7/15	6/8/15	1	B1018
B1019	PC	2015	43.92	-110.46	2125	6/7/15	6/7/15	6/8/15	1	B1019
B1020	PC	2015	43.92	-110.46	2125	6/7/15	NA	NA	0	B1020
B1021	PC	2015	43.92	-110.46	2125	6/8/15	6/8/15	6/9/15	1	B1021
B1022	PC	2015	43.92	-110.46	2125	6/8/15	6/8/15	6/9/15	1	B1022
B1026	TP	2015	43.75	-110.23	2645	6/10/15	6/11/15	6/11/15	1	B1026
B1027	TP	2015	43.75	-110.23	2645	6/10/15	6/11/15	6/11/15	1	B1027
B1028	TP	2015	43.75	-110.23	2645	6/10/15	6/11/15	6/11/15	1	B1028
B1029	TP	2015	43.75	-110.23	2645	6/11/15	6/11/15	6/12/15	1	B1029
B1032	TP	2015	43.75	-110.23	2645	6/11/15	6/11/15	6/12/15	1	B1032
B1033	TP	2015	43.75	-110.23	2645	6/11/15	6/11/15	6/12/15	1	B1033
B1034	TP	2015	43.75	-110.23	2645	6/11/15	6/11/15	6/12/15	1	B1034
B1037	PC	2015	43.92	-110.46	2125	6/13/15	6/13/15	6/14/15	1	B1037
B1038	TP	2015	43.75	-110.23	2645	6/14/15	6/14/15	6/15/15	1	B1038
B1039	TP	2015	43.75	-110.23	2645	6/14/15	6/14/15	6/15/15	1	B1039
B1040	TP	2015	43.75	-110.23	2645	6/14/15	6/14/15	6/15/15	1	B1040
B1044	PC	2015	43.92	-110.46	2125	6/16/15	6/16/15	6/17/15	1	B1044
B1045	PC	2015	43.92	-110.46	2125	6/16/15	6/16/15	6/17/15	1	B1045
B1046	PC	2015	43.92	-110.46	2125	6/16/15	6/16/15	6/17/15	1	B1046
PC01	PC	2016	43.92	-110.46	2125	6/11/16	6/13/16	6/14/16	3	TBD...
PC02	PC	2016	43.92	-110.46	2125	6/11/16	6/13/16	6/14/16	3	TBD...
PC03	PC	2016	43.92	-110.46	2125	6/11/16	6/13/16	NA	2	TBD...
PC04	PC	2016	43.92	-110.46	2125	6/14/16	6/14/16	6/15/16	1	TBD...
PC05	PC	2016	43.92	-110.46	2125	6/14/16	6/14/16	6/15/16	1	TBD...
PC06	PC	2016	43.92	-110.46	2125	6/14/16	6/14/16	NA	0	TBD...
PC07	PC	2016	43.92	-110.46	2125	6/15/16	6/15/16	6/16/16	1	TBD...
PC08	PC	2016	43.92	-110.46	2125	6/15/16	6/15/16	6/16/16	1	TBD...
PC09	PC	2016	43.92	-110.46	2125	6/15/16	6/15/16	6/16/16	1	TBD...
PC10	PC	2016	43.92	-110.46	2125	6/16/16	6/17/16	6/18/16	2	TBD...
PC11	PC	2016	43.92	-110.46	2125	6/16/16	6/17/16	6/18/16	2	TBD...
PC12	PC	2016	43.92	-110.46	2125	6/16/16	6/17/16	6/18/16	2	TBD...
PC13	PC	2016	43.92	-110.46	2125	6/18/16	6/18/16	6/19/16	1	TBD...
PC14	PC	2016	43.92	-110.46	2125	6/18/16	6/18/16	6/19/16	1	TBD...
PC15	PC	2016	43.92	-110.46	2125	6/18/16	6/18/16	6/19/16	1	TBD...
PC16	PC	2016	43.92	-110.46	2125	6/22/16	6/22/16	6/23/16	1	TBD...
PC17	PC	2016	43.92	-110.46	2125	6/22/16	6/22/16	6/23/16	1	TBD...
PC18	PC	2016	43.92	-110.46	2125	6/22/16	6/22/16	6/23/16	1	TBD...
PC19	PC	2016	43.92	-110.46	2125	6/23/16	6/23/16	6/24/16	1	TBD...
PC20	PC	2016	43.92	-110.46	2125	6/23/16	6/23/16	6/24/16	1	TBD...
PC21	PC	2016	43.92	-110.46	2125	6/23/16	6/23/16	6/24/16	1	TBD...
PC22	PC	2016	43.92	-110.46	2125	6/23/16	6/24/16	6/24/16	1	TBD...
PC23	PC	2016	43.92	-110.46	2125	6/24/16	6/24/16	6/25/16	1	TBD...
PC24	PC	2016	43.92	-110.46	2125	6/24/16	6/24/16	6/25/16	1	TBD...
PC25	PC	2016	43.92	-110.46	2125	6/24/16	6/24/16	6/25/16	1	TBD...
PC26	PC	2016	43.92	-110.46	2125	6/25/16	6/25/16	6/26/16	1	TBD...
PC27	PC	2016	43.92	-110.46	2125	6/25/16	6/25/16	6/26/16	1	TBD...
PC28	PC	2016	43.92	-110.46	2125	6/25/16	6/25/16	6/26/16	1	TBD...
PC29	PC	2016	43.92	-110.46	2125	6/25/16	6/26/16	6/26/16	1	TBD...
TP01	TP	2016	43.75	-110.23	2645	6/20/16	6/20/16	6/21/16	1	TBD...
TP02	TP	2016	43.75	-110.23	2645	6/20/16	6/20/16	6/21/16	1	TBD...
TP03	TP	2016	43.75	-110.23	2645	6/20/16	6/20/16	6/21/16	1	TBD...
TP04	TP	2016	43.75	-110.23	2645	6/20/16	6/20/16	6/21/16	1	TBD...
TP05	TP	2016	43.75	-110.23	2645	6/20/16	6/20/16	6/21/16	1	TBD...
TP06	TP	2016	43.75	-110.23	2645	6/20/16	6/20/16	6/21/16	1	TBD...
TP07	TP	2016	43.75	-110.23	2645	6/27/16	6/27/16	6/28/16	1	TBD...
TP08	TP	2016	43.75	-110.23	2645	6/27/16	6/27/16	6/28/16	1	TBD...
TP09	TP	2016	43.75	-110.23	2645	6/27/16	6/27/16	6/28/16	1	TBD...
TP10	TP	2016	43.75	-110.23	2645	6/27/16	6/28/16	6/29/16	2	TBD...
TP11	TP	2016	43.75	-110.23	2645	6/28/16	6/28/16	6/29/16	1	TBD...
TP12	TP	2016	43.75	-110.23	2645	6/28/16	6/28/16	6/29/16	1	TBD...
TP13	TP	2016	43.75	-110.23	2645	6/29/16	6/29/16	6/30/16	1	TBD...
TP14	TP	2016	43.75	-110.23	2645	6/29/16	6/29/16	6/30/16	1	TBD...
TP15	TP	2016	43.75	-110.23	2645	6/29/16	6/29/16	6/30/16	1	TBD...
TP16	TP	2016	43.75	-110.23	2645	6/30/16	6/30/16	7/1/16	1	TBD...
TP17	TP	2016	43.75	-110.23	2645	6/30/16	6/30/16	7/1/16	1	TBD...
TP18	TP	2016	43.75	-110.23	2645	6/30/16	6/30/16	7/1/16	1	TBD...
TP19	TP	2016	43.75	-110.23	2645	6/30/16	6/30/16	7/1/16	1	TBD...
TP20	TP	2016	43.75	-110.23	2645	6/30/16	6/30/16	7/1/16	1	TBD...
TP21	TP	2016	43.75	-110.23	2645	6/30/16	6/30/16	7/1/16	1	TBD...
